# Omitting end preparation reduces index misassignment in Nanopore-based DNA metabarcoding: application to a decadal coastal time series in the Sea of Okhotsk

**DOI:** 10.64898/2026.09.08.750005

**Authors:** Masatoshi Endo, Satoshi Nagai, Tsuyoshi Watanabe, Noriko Kurita, Shuichi Asakawa, Kazutoshi Yoshitake

## Abstract

Environmental DNA (eDNA) metabarcoding enables sensitive, non-invasive assessment of fish communities, but highly multiplexed analyses using Oxford Nanopore Technologies (ONT) platforms require stringent control of sample-index misassignment and sequencing errors. We developed a MiFish experimental workflow combining unique dual indexes, a library protocol that omitted end preparation and used 5′-phosphorylated primers, BLAST-based demultiplexing, quality-dependent clustering, consensus generation, and haplotype partitioning by SNP/INDEL patterns. Omitting pooled end-prep reduced the mean index-chimera rate from 0.0674% to 0.000420%, a 160-fold reduction. We applied the workflow to an archive of seawater samples collected weekly off Monbetsu, Hokkaido, Japan, from 2012 to 2022. Relative read abundance (RRA) data were obtained for 274 samples, and eight taxa showed significant seasonality. For six of these taxa, the three-year mean RRA peaks coincided with reported spawning periods in Hokkaido. The workflow substantially reduced index misassignment and enabled cost-efficient, highly multiplexed analysis of a decadal fish eDNA time series.
