## Supplementary Table S1 for "Omitting end preparation reduces index misassignment in Nanopore-based DNA metabarcoding: application to a decadal coastal time series in the Sea of Okhotsk"

### Sheet: README
Table S1. Unique dual-index primers used in the second PCR
Contents	Forward and reverse primers (60 each) used to add unique dual indexes during the second PCR.
Forward architecture	5′-AATGATACGGCGACCACCGAGATCTACAC-[index]-ACACTCTTTCCCTACACGACGCTCTTCCGATCT-3′
Reverse architecture	5′-CAAGCAGAAGACGGCATACGAGAT-[index]-GTGACTGGAGTTCAGACGTGTGCTCTTCCGATCT-3′
Index lengths	10 bp for primer IDs 21–57; 24 bp for IDs 1–20 and 58–60.
Pairing	Each sample was assigned a unique combination of one forward and one reverse index primer.
Sequence orientation	All sequences are shown in the 5′ to 3′ direction.

### Sheet: Table S1
Primer name	Direction	Primer ID	Index length (bp)	Index sequence (5′–3′)	Full primer sequence (5′–3′)
F01	Forward	1	24	CACAAAGACACCGACAACTTTCTT	AATGATACGGCGACCACCGAGATCTACACCACAAAGACACCGACAACTTTCTTACACTCTTTCCCTACACGACGCTCTTCCGATCT
F02	Forward	2	24	ACAGACGACTACAAACGGAATCGA	AATGATACGGCGACCACCGAGATCTACACACAGACGACTACAAACGGAATCGAACACTCTTTCCCTACACGACGCTCTTCCGATCT
F03	Forward	3	24	CCTGGTAACTGGGACACAAGACTC	AATGATACGGCGACCACCGAGATCTACACCCTGGTAACTGGGACACAAGACTCACACTCTTTCCCTACACGACGCTCTTCCGATCT
F04	Forward	4	24	TAGGGAAACACGATAGAATCCGAA	AATGATACGGCGACCACCGAGATCTACACTAGGGAAACACGATAGAATCCGAAACACTCTTTCCCTACACGACGCTCTTCCGATCT
F05	Forward	5	24	AAGGTTACACAAACCCTGGACAAG	AATGATACGGCGACCACCGAGATCTACACAAGGTTACACAAACCCTGGACAAGACACTCTTTCCCTACACGACGCTCTTCCGATCT
F06	Forward	6	24	GACTACTTTCTGCCTTTGCGAGAA	AATGATACGGCGACCACCGAGATCTACACGACTACTTTCTGCCTTTGCGAGAAACACTCTTTCCCTACACGACGCTCTTCCGATCT
F07	Forward	7	24	AAGGATTCATTCCCACGGTAACAC	AATGATACGGCGACCACCGAGATCTACACAAGGATTCATTCCCACGGTAACACACACTCTTTCCCTACACGACGCTCTTCCGATCT
F08	Forward	8	24	ACGTAACTTGGTTTGTTCCCTGAA	AATGATACGGCGACCACCGAGATCTACACACGTAACTTGGTTTGTTCCCTGAAACACTCTTTCCCTACACGACGCTCTTCCGATCT
F09	Forward	9	24	AACCAAGACTCGCTGTGCCTAGTT	AATGATACGGCGACCACCGAGATCTACACAACCAAGACTCGCTGTGCCTAGTTACACTCTTTCCCTACACGACGCTCTTCCGATCT
F10	Forward	10	24	GAGAGGACAAAGGTTTCAACGCTT	AATGATACGGCGACCACCGAGATCTACACGAGAGGACAAAGGTTTCAACGCTTACACTCTTTCCCTACACGACGCTCTTCCGATCT
F11	Forward	11	24	TCCATTCCCTCCGATAGATGAAAC	AATGATACGGCGACCACCGAGATCTACACTCCATTCCCTCCGATAGATGAAACACACTCTTTCCCTACACGACGCTCTTCCGATCT
F12	Forward	12	24	TCCGATTCTGCTTCTTTCTACCTG	AATGATACGGCGACCACCGAGATCTACACTCCGATTCTGCTTCTTTCTACCTGACACTCTTTCCCTACACGACGCTCTTCCGATCT
F13	Forward	13	24	AGAACGACTTCCATACTCGTGTGA	AATGATACGGCGACCACCGAGATCTACACAGAACGACTTCCATACTCGTGTGAACACTCTTTCCCTACACGACGCTCTTCCGATCT
F14	Forward	14	24	AACGAGTCTCTTGGGACCCATAGA	AATGATACGGCGACCACCGAGATCTACACAACGAGTCTCTTGGGACCCATAGAACACTCTTTCCCTACACGACGCTCTTCCGATCT
F15	Forward	15	24	AGGTCTACCTCGCTAACACCACTG	AATGATACGGCGACCACCGAGATCTACACAGGTCTACCTCGCTAACACCACTGACACTCTTTCCCTACACGACGCTCTTCCGATCT
F16	Forward	16	24	CGTCAACTGACAGTGGTTCGTACT	AATGATACGGCGACCACCGAGATCTACACCGTCAACTGACAGTGGTTCGTACTACACTCTTTCCCTACACGACGCTCTTCCGATCT
F17	Forward	17	24	ACCCTCCAGGAAAGTACCTCTGAT	AATGATACGGCGACCACCGAGATCTACACACCCTCCAGGAAAGTACCTCTGATACACTCTTTCCCTACACGACGCTCTTCCGATCT
F18	Forward	18	24	CCAAACCCAACAACCTAGATAGGC	AATGATACGGCGACCACCGAGATCTACACCCAAACCCAACAACCTAGATAGGCACACTCTTTCCCTACACGACGCTCTTCCGATCT
F19	Forward	19	24	GTTCCTCGTGCAGTGTCAAGAGAT	AATGATACGGCGACCACCGAGATCTACACGTTCCTCGTGCAGTGTCAAGAGATACACTCTTTCCCTACACGACGCTCTTCCGATCT
F20	Forward	20	24	TTGCGTCCTGTTACGAGAACTCAT	AATGATACGGCGACCACCGAGATCTACACTTGCGTCCTGTTACGAGAACTCATACACTCTTTCCCTACACGACGCTCTTCCGATCT
F21	Forward	21	10	CGCTCAGTTC	AATGATACGGCGACCACCGAGATCTACACCGCTCAGTTCACACTCTTTCCCTACACGACGCTCTTCCGATCT
F22	Forward	22	10	TATCTGACCT	AATGATACGGCGACCACCGAGATCTACACTATCTGACCTACACTCTTTCCCTACACGACGCTCTTCCGATCT
F23	Forward	23	10	TCGGATGTCG	AATGATACGGCGACCACCGAGATCTACACTCGGATGTCGACACTCTTTCCCTACACGACGCTCTTCCGATCT
F24	Forward	24	10	CTTATGGAAT	AATGATACGGCGACCACCGAGATCTACACCTTATGGAATACACTCTTTCCCTACACGACGCTCTTCCGATCT
F25	Forward	25	10	TCCTATTGTG	AATGATACGGCGACCACCGAGATCTACACTCCTATTGTGACACTCTTTCCCTACACGACGCTCTTCCGATCT
F26	Forward	26	10	GCGCGATGTT	AATGATACGGCGACCACCGAGATCTACACGCGCGATGTTACACTCTTTCCCTACACGACGCTCTTCCGATCT
F27	Forward	27	10	AGAGCACTAG	AATGATACGGCGACCACCGAGATCTACACAGAGCACTAGACACTCTTTCCCTACACGACGCTCTTCCGATCT
F28	Forward	28	10	TGCCTTGATC	AATGATACGGCGACCACCGAGATCTACACTGCCTTGATCACACTCTTTCCCTACACGACGCTCTTCCGATCT
F29	Forward	29	10	CTACTCAGTC	AATGATACGGCGACCACCGAGATCTACACCTACTCAGTCACACTCTTTCCCTACACGACGCTCTTCCGATCT
F30	Forward	30	10	TCGTCTGACT	AATGATACGGCGACCACCGAGATCTACACTCGTCTGACTACACTCTTTCCCTACACGACGCTCTTCCGATCT
F31	Forward	31	10	GAACATACGG	AATGATACGGCGACCACCGAGATCTACACGAACATACGGACACTCTTTCCCTACACGACGCTCTTCCGATCT
F32	Forward	32	10	CCTATGACTC	AATGATACGGCGACCACCGAGATCTACACCCTATGACTCACACTCTTTCCCTACACGACGCTCTTCCGATCT
F33	Forward	33	10	TAATGGCAAG	AATGATACGGCGACCACCGAGATCTACACTAATGGCAAGACACTCTTTCCCTACACGACGCTCTTCCGATCT
F34	Forward	34	10	GTGCCGCTTC	AATGATACGGCGACCACCGAGATCTACACGTGCCGCTTCACACTCTTTCCCTACACGACGCTCTTCCGATCT
F35	Forward	35	10	CGGCAATGGA	AATGATACGGCGACCACCGAGATCTACACCGGCAATGGAACACTCTTTCCCTACACGACGCTCTTCCGATCT
F36	Forward	36	10	GCCGTAACCG	AATGATACGGCGACCACCGAGATCTACACGCCGTAACCGACACTCTTTCCCTACACGACGCTCTTCCGATCT
F37	Forward	37	10	AACCATTCTC	AATGATACGGCGACCACCGAGATCTACACAACCATTCTCACACTCTTTCCCTACACGACGCTCTTCCGATCT
F38	Forward	38	10	GGTTGCCTCT	AATGATACGGCGACCACCGAGATCTACACGGTTGCCTCTACACTCTTTCCCTACACGACGCTCTTCCGATCT
F39	Forward	39	10	CTAATGATGG	AATGATACGGCGACCACCGAGATCTACACCTAATGATGGACACTCTTTCCCTACACGACGCTCTTCCGATCT
F40	Forward	40	10	TCGGCCTATC	AATGATACGGCGACCACCGAGATCTACACTCGGCCTATCACACTCTTTCCCTACACGACGCTCTTCCGATCT
F41	Forward	41	10	AGTCAACCAT	AATGATACGGCGACCACCGAGATCTACACAGTCAACCATACACTCTTTCCCTACACGACGCTCTTCCGATCT
F42	Forward	42	10	GAGCGCAATA	AATGATACGGCGACCACCGAGATCTACACGAGCGCAATAACACTCTTTCCCTACACGACGCTCTTCCGATCT
F43	Forward	43	10	AACAAGGCGT	AATGATACGGCGACCACCGAGATCTACACAACAAGGCGTACACTCTTTCCCTACACGACGCTCTTCCGATCT
F44	Forward	44	10	GTATGTAGAA	AATGATACGGCGACCACCGAGATCTACACGTATGTAGAAACACTCTTTCCCTACACGACGCTCTTCCGATCT
F45	Forward	45	10	TTCTATGGTT	AATGATACGGCGACCACCGAGATCTACACTTCTATGGTTACACTCTTTCCCTACACGACGCTCTTCCGATCT
F46	Forward	46	10	CCTCGCAACC	AATGATACGGCGACCACCGAGATCTACACCCTCGCAACCACACTCTTTCCCTACACGACGCTCTTCCGATCT
F47	Forward	47	10	TGGATGCTTA	AATGATACGGCGACCACCGAGATCTACACTGGATGCTTAACACTCTTTCCCTACACGACGCTCTTCCGATCT
F48	Forward	48	10	ATGTCGTGGT	AATGATACGGCGACCACCGAGATCTACACATGTCGTGGTACACTCTTTCCCTACACGACGCTCTTCCGATCT
F49	Forward	49	10	AGAGTGCGGC	AATGATACGGCGACCACCGAGATCTACACAGAGTGCGGCACACTCTTTCCCTACACGACGCTCTTCCGATCT
F50	Forward	50	10	TGCCTGGTGG	AATGATACGGCGACCACCGAGATCTACACTGCCTGGTGGACACTCTTTCCCTACACGACGCTCTTCCGATCT
F51	Forward	51	10	CACGTGTCAC	AATGATACGGCGACCACCGAGATCTACACCACGTGTCACACACTCTTTCCCTACACGACGCTCTTCCGATCT
F52	Forward	52	10	CATACACTGT	AATGATACGGCGACCACCGAGATCTACACCATACACTGTACACTCTTTCCCTACACGACGCTCTTCCGATCT
F53	Forward	53	10	CGTATAATCA	AATGATACGGCGACCACCGAGATCTACACCGTATAATCAACACTCTTTCCCTACACGACGCTCTTCCGATCT
F54	Forward	54	10	TACGCGGCTG	AATGATACGGCGACCACCGAGATCTACACTACGCGGCTGACACTCTTTCCCTACACGACGCTCTTCCGATCT
F55	Forward	55	10	GCGAGTTACC	AATGATACGGCGACCACCGAGATCTACACGCGAGTTACCACACTCTTTCCCTACACGACGCTCTTCCGATCT
F56	Forward	56	10	TACGGCCGGT	AATGATACGGCGACCACCGAGATCTACACTACGGCCGGTACACTCTTTCCCTACACGACGCTCTTCCGATCT
F57	Forward	57	10	GTCGATTACA	AATGATACGGCGACCACCGAGATCTACACGTCGATTACAACACTCTTTCCCTACACGACGCTCTTCCGATCT
F58	Forward	58	24	AAGAAAGTTGTCGGTGTCTTTGTG	AATGATACGGCGACCACCGAGATCTACACAAGAAAGTTGTCGGTGTCTTTGTGACACTCTTTCCCTACACGACGCTCTTCCGATCT
F59	Forward	59	24	TCGATTCCGTTTGTAGTCGTCTGT	AATGATACGGCGACCACCGAGATCTACACTCGATTCCGTTTGTAGTCGTCTGTACACTCTTTCCCTACACGACGCTCTTCCGATCT
F60	Forward	60	24	GAGTCTTGTGTCCCAGTTACCAGG	AATGATACGGCGACCACCGAGATCTACACGAGTCTTGTGTCCCAGTTACCAGGACACTCTTTCCCTACACGACGCTCTTCCGATCT
R01	Reverse	1	24	GTTGAATGAGCCTACTGGGTCCTC	CAAGCAGAAGACGGCATACGAGATGTTGAATGAGCCTACTGGGTCCTCGTGACTGGAGTTCAGACGTGTGCTCTTCCGATCT
R02	Reverse	2	24	TGAGAGACAAGATTGTTCGTGGAC	CAAGCAGAAGACGGCATACGAGATTGAGAGACAAGATTGTTCGTGGACGTGACTGGAGTTCAGACGTGTGCTCTTCCGATCT
R03	Reverse	3	24	AGATTCAGACCGTCTCATGCAAAG	CAAGCAGAAGACGGCATACGAGATAGATTCAGACCGTCTCATGCAAAGGTGACTGGAGTTCAGACGTGTGCTCTTCCGATCT
R04	Reverse	4	24	CAAGAGCTTTGACTAAGGAGCATG	CAAGCAGAAGACGGCATACGAGATCAAGAGCTTTGACTAAGGAGCATGGTGACTGGAGTTCAGACGTGTGCTCTTCCGATCT
R05	Reverse	5	24	TGGAAGATGAGACCCTGATCTACG	CAAGCAGAAGACGGCATACGAGATTGGAAGATGAGACCCTGATCTACGGTGACTGGAGTTCAGACGTGTGCTCTTCCGATCT
R06	Reverse	6	24	TCACTACTCAACAGGTGGCATGAA	CAAGCAGAAGACGGCATACGAGATTCACTACTCAACAGGTGGCATGAAGTGACTGGAGTTCAGACGTGTGCTCTTCCGATCT
R07	Reverse	7	24	GCTAGGTCAATCTCCTTCGGAAGT	CAAGCAGAAGACGGCATACGAGATGCTAGGTCAATCTCCTTCGGAAGTGTGACTGGAGTTCAGACGTGTGCTCTTCCGATCT
R08	Reverse	8	24	CAGGTTACTCCTCCGTGAGTCTGA	CAAGCAGAAGACGGCATACGAGATCAGGTTACTCCTCCGTGAGTCTGAGTGACTGGAGTTCAGACGTGTGCTCTTCCGATCT
R09	Reverse	9	24	TCAATCAAGAAGGGAAAGCAAGGT	CAAGCAGAAGACGGCATACGAGATTCAATCAAGAAGGGAAAGCAAGGTGTGACTGGAGTTCAGACGTGTGCTCTTCCGATCT
R10	Reverse	10	24	CATGTTCAACCAAGGCTTCTATGG	CAAGCAGAAGACGGCATACGAGATCATGTTCAACCAAGGCTTCTATGGGTGACTGGAGTTCAGACGTGTGCTCTTCCGATCT
R11	Reverse	11	24	AGAGGGTACTATGTGCCTCAGCAC	CAAGCAGAAGACGGCATACGAGATAGAGGGTACTATGTGCCTCAGCACGTGACTGGAGTTCAGACGTGTGCTCTTCCGATCT
R12	Reverse	12	24	CACCCACACTTACTTCAGGACGTA	CAAGCAGAAGACGGCATACGAGATCACCCACACTTACTTCAGGACGTAGTGACTGGAGTTCAGACGTGTGCTCTTCCGATCT
R13	Reverse	13	24	TTCTGAAGTTCCTGGGTCTTGAAC	CAAGCAGAAGACGGCATACGAGATTTCTGAAGTTCCTGGGTCTTGAACGTGACTGGAGTTCAGACGTGTGCTCTTCCGATCT
R14	Reverse	14	24	GACAGACACCGTTCATCGACTTTC	CAAGCAGAAGACGGCATACGAGATGACAGACACCGTTCATCGACTTTCGTGACTGGAGTTCAGACGTGTGCTCTTCCGATCT
R15	Reverse	15	24	TTCTCAGTCTTCCTCCAGACAAGG	CAAGCAGAAGACGGCATACGAGATTTCTCAGTCTTCCTCCAGACAAGGGTGACTGGAGTTCAGACGTGTGCTCTTCCGATCT
R16	Reverse	16	24	CCGATCCTTGTGGCTTCTAACTTC	CAAGCAGAAGACGGCATACGAGATCCGATCCTTGTGGCTTCTAACTTCGTGACTGGAGTTCAGACGTGTGCTCTTCCGATCT
R17	Reverse	17	24	GTTTGTCATACTCGTGTGCTCACC	CAAGCAGAAGACGGCATACGAGATGTTTGTCATACTCGTGTGCTCACCGTGACTGGAGTTCAGACGTGTGCTCTTCCGATCT
R18	Reverse	18	24	GAATCTAAGCAAACACGAAGGTGG	CAAGCAGAAGACGGCATACGAGATGAATCTAAGCAAACACGAAGGTGGGTGACTGGAGTTCAGACGTGTGCTCTTCCGATCT
R19	Reverse	19	24	TACAGTCCGAGCCTCATGTGATCT	CAAGCAGAAGACGGCATACGAGATTACAGTCCGAGCCTCATGTGATCTGTGACTGGAGTTCAGACGTGTGCTCTTCCGATCT
R20	Reverse	20	24	ACCGAGATCCTACGAATGGAGTGT	CAAGCAGAAGACGGCATACGAGATACCGAGATCCTACGAATGGAGTGTGTGACTGGAGTTCAGACGTGTGCTCTTCCGATCT
R21	Reverse	21	10	TCGTGGAGCG	CAAGCAGAAGACGGCATACGAGATTCGTGGAGCGGTGACTGGAGTTCAGACGTGTGCTCTTCCGATCT
R22	Reverse	22	10	CTACAAGATA	CAAGCAGAAGACGGCATACGAGATCTACAAGATAGTGACTGGAGTTCAGACGTGTGCTCTTCCGATCT
R23	Reverse	23	10	TACGTTCATT	CAAGCAGAAGACGGCATACGAGATTACGTTCATTGTGACTGGAGTTCAGACGTGTGCTCTTCCGATCT
R24	Reverse	24	10	TGCCTGGTGG	CAAGCAGAAGACGGCATACGAGATTGCCTGGTGGGTGACTGGAGTTCAGACGTGTGCTCTTCCGATCT
R25	Reverse	25	10	TCCATCCGAG	CAAGCAGAAGACGGCATACGAGATTCCATCCGAGGTGACTGGAGTTCAGACGTGTGCTCTTCCGATCT
R26	Reverse	26	10	GTCCACTTGT	CAAGCAGAAGACGGCATACGAGATGTCCACTTGTGTGACTGGAGTTCAGACGTGTGCTCTTCCGATCT
R27	Reverse	27	10	TGGAACAGTA	CAAGCAGAAGACGGCATACGAGATTGGAACAGTAGTGACTGGAGTTCAGACGTGTGCTCTTCCGATCT
R28	Reverse	28	10	CCTTGTTAAT	CAAGCAGAAGACGGCATACGAGATCCTTGTTAATGTGACTGGAGTTCAGACGTGTGCTCTTCCGATCT
R29	Reverse	29	10	GTTGATAGTG	CAAGCAGAAGACGGCATACGAGATGTTGATAGTGGTGACTGGAGTTCAGACGTGTGCTCTTCCGATCT
R30	Reverse	30	10	ACCAGCGACA	CAAGCAGAAGACGGCATACGAGATACCAGCGACAGTGACTGGAGTTCAGACGTGTGCTCTTCCGATCT
R31	Reverse	31	10	CATACACTGT	CAAGCAGAAGACGGCATACGAGATCATACACTGTGTGACTGGAGTTCAGACGTGTGCTCTTCCGATCT
R32	Reverse	32	10	GTGTGGCGCT	CAAGCAGAAGACGGCATACGAGATGTGTGGCGCTGTGACTGGAGTTCAGACGTGTGCTCTTCCGATCT
R33	Reverse	33	10	ATCACGAAGG	CAAGCAGAAGACGGCATACGAGATATCACGAAGGGTGACTGGAGTTCAGACGTGTGCTCTTCCGATCT
R34	Reverse	34	10	CGGCTCTACT	CAAGCAGAAGACGGCATACGAGATCGGCTCTACTGTGACTGGAGTTCAGACGTGTGCTCTTCCGATCT
R35	Reverse	35	10	GAATGCACGA	CAAGCAGAAGACGGCATACGAGATGAATGCACGAGTGACTGGAGTTCAGACGTGTGCTCTTCCGATCT
R36	Reverse	36	10	AAGACTATAG	CAAGCAGAAGACGGCATACGAGATAAGACTATAGGTGACTGGAGTTCAGACGTGTGCTCTTCCGATCT
R37	Reverse	37	10	TCGGCAGCAA	CAAGCAGAAGACGGCATACGAGATTCGGCAGCAAGTGACTGGAGTTCAGACGTGTGCTCTTCCGATCT
R38	Reverse	38	10	CTAATGATGG	CAAGCAGAAGACGGCATACGAGATCTAATGATGGGTGACTGGAGTTCAGACGTGTGCTCTTCCGATCT
R39	Reverse	39	10	GGTTGCCTCT	CAAGCAGAAGACGGCATACGAGATGGTTGCCTCTGTGACTGGAGTTCAGACGTGTGCTCTTCCGATCT
R40	Reverse	40	10	CGCACATGGC	CAAGCAGAAGACGGCATACGAGATCGCACATGGCGTGACTGGAGTTCAGACGTGTGCTCTTCCGATCT
R41	Reverse	41	10	GGCCTGTCCT	CAAGCAGAAGACGGCATACGAGATGGCCTGTCCTGTGACTGGAGTTCAGACGTGTGCTCTTCCGATCT
R42	Reverse	42	10	CTGTGTTAGG	CAAGCAGAAGACGGCATACGAGATCTGTGTTAGGGTGACTGGAGTTCAGACGTGTGCTCTTCCGATCT
R43	Reverse	43	10	TAAGGAACGT	CAAGCAGAAGACGGCATACGAGATTAAGGAACGTGTGACTGGAGTTCAGACGTGTGCTCTTCCGATCT
R44	Reverse	44	10	CTAACTGTAA	CAAGCAGAAGACGGCATACGAGATCTAACTGTAAGTGACTGGAGTTCAGACGTGTGCTCTTCCGATCT
R45	Reverse	45	10	GGCGAGATGG	CAAGCAGAAGACGGCATACGAGATGGCGAGATGGGTGACTGGAGTTCAGACGTGTGCTCTTCCGATCT
R46	Reverse	46	10	AATAGAGCAA	CAAGCAGAAGACGGCATACGAGATAATAGAGCAAGTGACTGGAGTTCAGACGTGTGCTCTTCCGATCT
R47	Reverse	47	10	TCAATCCATT	CAAGCAGAAGACGGCATACGAGATTCAATCCATTGTGACTGGAGTTCAGACGTGTGCTCTTCCGATCT
R48	Reverse	48	10	TCGTATGCGG	CAAGCAGAAGACGGCATACGAGATTCGTATGCGGGTGACTGGAGTTCAGACGTGTGCTCTTCCGATCT
R49	Reverse	49	10	TCCGACCTCG	CAAGCAGAAGACGGCATACGAGATTCCGACCTCGGTGACTGGAGTTCAGACGTGTGCTCTTCCGATCT
R50	Reverse	50	10	CTTATGGAAT	CAAGCAGAAGACGGCATACGAGATCTTATGGAATGTGACTGGAGTTCAGACGTGTGCTCTTCCGATCT
R51	Reverse	51	10	GCTTACGGAC	CAAGCAGAAGACGGCATACGAGATGCTTACGGACGTGACTGGAGTTCAGACGTGTGCTCTTCCGATCT
R52	Reverse	52	10	GAACATACGG	CAAGCAGAAGACGGCATACGAGATGAACATACGGGTGACTGGAGTTCAGACGTGTGCTCTTCCGATCT
R53	Reverse	53	10	GTCGATTACA	CAAGCAGAAGACGGCATACGAGATGTCGATTACAGTGACTGGAGTTCAGACGTGTGCTCTTCCGATCT
R54	Reverse	54	10	ACTAGCCGTG	CAAGCAGAAGACGGCATACGAGATACTAGCCGTGGTGACTGGAGTTCAGACGTGTGCTCTTCCGATCT
R55	Reverse	55	10	AAGTTGGTGA	CAAGCAGAAGACGGCATACGAGATAAGTTGGTGAGTGACTGGAGTTCAGACGTGTGCTCTTCCGATCT
R56	Reverse	56	10	TGGCAATATT	CAAGCAGAAGACGGCATACGAGATTGGCAATATTGTGACTGGAGTTCAGACGTGTGCTCTTCCGATCT
R57	Reverse	57	10	GATCACCGCG	CAAGCAGAAGACGGCATACGAGATGATCACCGCGGTGACTGGAGTTCAGACGTGTGCTCTTCCGATCT
R58	Reverse	58	24	CACAAAGACACCGACAACTTTCTT	CAAGCAGAAGACGGCATACGAGATCACAAAGACACCGACAACTTTCTTGTGACTGGAGTTCAGACGTGTGCTCTTCCGATCT
R59	Reverse	59	24	ACAGACGACTACAAACGGAATCGA	CAAGCAGAAGACGGCATACGAGATACAGACGACTACAAACGGAATCGAGTGACTGGAGTTCAGACGTGTGCTCTTCCGATCT
R60	Reverse	60	24	CCTGGTAACTGGGACACAAGACTC	CAAGCAGAAGACGGCATACGAGATCCTGGTAACTGGGACACAAGACTCGTGACTGGAGTTCAGACGTGTGCTCTTCCGATCT
